# Noncaloric monosaccharides induce excessive sprouting angiogenesis in zebrafish via foxo1a-marcksl1a signal

**DOI:** 10.1101/2024.01.18.576182

**Authors:** Xiaoning Wang, Jinxiang Zhao, Jiehuan Xu, Bowen Li, Xia Liu, Gangcai Xie, Xuchu Duan, Dong Liu

**Affiliations:** Affiliated Hospital of Nantong University, Nantong Laboratory of Development and Diseases, School of Life Science; Co-innovation Center of Neuroregeneration, Nantong University, Nantong, China; Suqian First Hospital, Suqian, China; Medical School, Nantong University, Nantong, China

**Keywords:** noncaloric monosaccharides, endothelial cell activation, *foxo1a*, *marcksl1a*, zebrafish

## Abstract

Artificially sweetened beverages containing noncaloric monosaccharides were suggested as healthier alternatives to sugar-sweetened beverages. Nevertheless, the potential detrimental effects of these noncaloric monosaccharides on blood vessel function remain inadequately understood. We have established a zebrafish model that exhibits significant excessive angiogenesis induced by high glucose, resembling the hyperangiogenic characteristics observed in proliferative diabetic retinopathy (PDR). Utilizing this model, we observed that glucose and noncaloric monosaccharides could induce excessive formation of blood vessels, especially intersegmental vessels (ISVs). The excessively branched vessels were observed to be formed by ectopic activation of quiescent endothelial cells (ECs) into tip cells. Single-cell transcriptomic sequencing analysis of the endothelial cells in the embryos exposed to high glucose revealed an augmented ratio of capillary ECs, proliferating ECs, and a series of upregulated proangiogenic genes. Further analysis and experiments validated that reduced *foxo1a* mediated the excessive angiogenesis induced by monosaccharides via up-regulating the expression of *marcksl1a*. This study has provided new evidence showing the negative effects of noncaloric monosaccharides on the vascular system and the underlying mechanisms.
