## Supplementary material for "Noncaloric monosaccharides induce excessive sprouting angiogenesis in zebrafish via foxo1a-marcksl1a signal": Table 1

### Sheet: cluster_cell_proportions
sample	cluster	total_cells	cluster_cells	percentage	experiment
Control	0	7517	2727	36.28	Control
Control	2	7517	818	10.88	Control
Control	8	7517	265	3.53	Control
Control	1	7517	981	13.05	Control
Control	9	7517	245	3.26	Control
Control	3	7517	589	7.84	Control
Control	5	7517	385	5.12	Control
Control	12	7517	99	1.32	Control
Control	4	7517	571	7.6	Control
Control	10	7517	164	2.18	Control
Control	6	7517	268	3.57	Control
Control	7	7517	283	3.76	Control
Control	11	7517	122	1.62	Control
HighGlucose	0	3216	1068	33.21	HighGlucose
HighGlucose	2	3216	297	9.24	HighGlucose
HighGlucose	8	3216	84	2.61	HighGlucose
HighGlucose	1	3216	160	4.98	HighGlucose
HighGlucose	9	3216	91	2.83	HighGlucose
HighGlucose	3	3216	464	14.43	HighGlucose
HighGlucose	5	3216	250	7.77	HighGlucose
HighGlucose	12	3216	28	0.87	HighGlucose
HighGlucose	4	3216	359	11.16	HighGlucose
HighGlucose	10	3216	116	3.61	HighGlucose
HighGlucose	6	3216	160	4.98	HighGlucose
HighGlucose	7	3216	72	2.24	HighGlucose
HighGlucose	11	3216	67	2.08	HighGlucose
