## Supplementary material for "Noncaloric monosaccharides induce excessive sprouting angiogenesis in zebrafish via foxo1a-marcksl1a signal": Table 2

### Sheet: Sheet1
sample	cluster	total_cells	cluster_cells	percentage	experiment
Control	0	4511	2479	54.95	Control
Control	1	4511	778	17.25	Control
Control	2	4511	699	15.5	Control
Control	4	4511	164	3.64	Control
Control	5	4511	175	3.88	Control
Control	3	4511	216	4.79	Control
HighGlucose	0	1495	970	64.88	HighGlucose
HighGlucose	1	1495	291	19.46	HighGlucose
HighGlucose	2	1495	111	7.42	HighGlucose
HighGlucose	4	1495	68	4.55	HighGlucose
HighGlucose	5	1495	28	1.87	HighGlucose
HighGlucose	3	1495	27	1.81	HighGlucose
